# Metabolically flexible microorganisms rapidly establish glacial foreland ecosystems

**DOI:** 10.1101/2025.02.19.639150

**Authors:** Francesco Ricci, Sean K. Bay, Philipp A. Nauer, Wei Wen Wong, Gaofeng Ni, Luis Jimenez, Thanavit Jirapanjawat, Pok Man Leung, James A. Bradley, Vera M. Eate, Montgomery Hall, Astrid Stubbusch, Beatriz Fernández-Marin, Asunción de los Ríos, Perran L.M. Cook, Martin H. Schroth, Eleonora Chiri, Chris Greening

## Abstract

An overriding question in ecology is how new ecosystems form. This question can be tested by studying colonisation of environments with little to no pre-existing life. Here, we investigated the functional basis of microbial colonisation in the forelands of a maritime Antarctic and an alpine Swiss retreating glacier, by integrating quantitative ecology, genome-resolved metagenomics, and biogeochemical measurements. Habitat generalists and opportunists rapidly colonize both forelands and persist across soil depth and decadal chronosequences that serve as proxies for temporal community dynamics. These microbes are metabolically flexible chemotrophic aerobes that overcome oligotrophic conditions by using both organic and inorganic compounds, including atmospheric trace gases and sulfur substrates, for energy and carbon acquisition. They co-exist with metabolically flexible early-colonising opportunists and metabolically restricted later-colonising specialists, including photosynthetic Cyanobacteria, ammonia-oxidising archaea, and obligate predatory and symbiotic bacteria, that exhibit narrower habitat distributions. Analysis of 589 species-level metagenome-assembled genomes reveals early colonisation both by generalists and opportunists is strongly associated with metabolic flexibility. Field- and laboratory-based biogeochemical measurements reveal the activity of metabolically flexible microbes rapidly commenced in the forelands. Altogether, these findings suggest primary succession in glacial foreland soils is driven by self-sufficient metabolically flexible bacteria that mediate chemosynthetic primary production and likely provide a more hospitable soil environment for subsequent colonisation.
