## Supplementary material for "Metabolically flexible microorganisms rapidly establish glacial foreland ecosystems": Table S1

### Sheet: a
LIMS_ID	Sample_ID	Sample_ID_alt	Location	Sample_type	Lacation_sample_type	Depth_cm	Soil_age_yr	Altitude (m.a.s.l)	Lattitude	Longitude
SD2464	AS2	An 0-10	Swizerland	Soil profile	Swizerland Soil profile	0-10	0-7	2226	46.843	8.82746
SD2465	AS2	An 10-20	Swizerland	Soil profile	Swizerland Soil profile	10_20	0-7	2226	46.843	8.82746
SD2466	AS2	An 20-30	Swizerland	Soil profile	Swizerland Soil profile	20-30	0-7	2226	46.843	8.82746
SD2467	AS2	An 30-40	Swizerland	Soil profile	Swizerland Soil profile	30-40	0-7	2226	46.843	8.82746
SD2468	AS2	An 40-45	Swizerland	Soil profile	Swizerland Soil profile	40-50	0-7	2226	46.843	8.82746
SD2469	BS3	A 0-10	Swizerland	Soil profile	Swizerland Soil profile	0-10	8_27	2233.1	46.8437	8.82779
SD2470	BS3	A 10-20	Swizerland	Soil profile	Swizerland Soil profile	10_20	8_27	2233.1	46.8437	8.82779
SD2471	BS3	A 20-30	Swizerland	Soil profile	Swizerland Soil profile	20-30	8_27	2233.1	46.8437	8.82779
SD2472	BS3	A 30-40	Swizerland	Soil profile	Swizerland Soil profile	30-40	8_27	2233.1	46.8437	8.82779
SD2473	BS3	A 40-50	Swizerland	Soil profile	Swizerland Soil profile	40-50	8_27	2233.1	46.8437	8.82779
SD2474	CS4	B 0-10	Swizerland	Soil profile	Swizerland Soil profile	0-10	28-57	2218.2	46.8453	8.82919
SD2475	CS4	B 10-20	Swizerland	Soil profile	Swizerland Soil profile	10_20	28-57	2218.2	46.8453	8.82919
SD2476	CS4	B 20-30	Swizerland	Soil profile	Swizerland Soil profile	20-30	28-57	2218.2	46.8453	8.82919
SD2477	CS4	B 30-40	Swizerland	Soil profile	Swizerland Soil profile	30-40	28-57	2218.2	46.8453	8.82919
SD2478	CS4	B 40-50	Swizerland	Soil profile	Swizerland Soil profile	40-50	28-57	2218.2	46.8453	8.82919
SD2479	DS2	C 0-10	Swizerland	Soil profile	Swizerland Soil profile	0-10	58-127	2216.9	46.8464	8.83035
SD2480	DS2	C 10-20	Swizerland	Soil profile	Swizerland Soil profile	10_20	58-127	2216.9	46.8464	8.83035
SD2481	DS2	C 20-30	Swizerland	Soil profile	Swizerland Soil profile	20-30	58-127	2216.9	46.8464	8.83035
SD2482	DS2	C 30-40	Swizerland	Soil profile	Swizerland Soil profile	30-40	58-127	2216.9	46.8464	8.83035
SD2483	DS2	C 40-50	Swizerland	Soil profile	Swizerland Soil profile	40-50	58-127	2216.9	46.8464	8.83035
SD2484	AS1	A1 N top	Swizerland	Top soil	Swizerland Top soil	0-10	0-7	2227	46.8426	8.82738
SD2487	BS1	A1 top	Swizerland	Top soil	Swizerland Top soil	0-10	8_27	2237.6	46.8435	8.82753
SD2494	BS2	A2 top	Swizerland	Top soil	Swizerland Top soil	0-10	8_27	2235.8	46.8435	8.82769
SD2485	AS3	A3 N top	Swizerland	Top soil	Swizerland Top soil	0-10	0-7	2225	46.8432	8.82761
SD2486	AS4	A4 N top	Swizerland	Top soil	Swizerland Top soil	0-10	0-7	2225	46.8433	8.82762
SD2488	BS4	A4 top	Swizerland	Top soil	Swizerland Top soil	0-10	8_27	2230	46.8439	8.82794
SD2489	CS1	B1 top	Swizerland	Top soil	Swizerland Top soil	0-10	28-57	2222	46.8445	8.82859
SD2491	CS2	B2 top	Swizerland	Top soil	Swizerland Top soil	0-10	28-57	2222.5	46.8446	8.82862
SD2490	CS3	B4 top	Swizerland	Top soil	Swizerland Top soil	0-10	28-57	2218.1	46.8448	8.82903
SD2492	DS1	C2 top	Swizerland	Top soil	Swizerland Top soil	0-10	58-127	2217.3	46.8462	8.8301
SD2493	DS3	C5 top	Swizerland	Top soil	Swizerland Top soil	0-10	58-127	2210.1	46.8467	8.83085
SF3095	ANT-1	SA1	Antarctica	Top soil	Antarctica Top soil	0-10	<5y	57.2	-62.6996	-60.4156
SF3096	ANT-2	SA2	Antarctica	Top soil	Antarctica Top soil	0-10	<5y	56.4	-62.6997	-60.4159
SF3097	ANT-3	SA3	Antarctica	Top soil	Antarctica Top soil	0-10	<5y	56.5	-62.6996	-60.4157
SF3098	ANT-4	SA4	Antarctica	Top soil	Antarctica Top soil	0-10	10y	17	-62.6994	-60.4184
SF3099	ANT-5	SA5	Antarctica	Top soil	Antarctica Top soil	0-10	10y	19	-62.6994	-60.4182
SF3100	ANT-6	SA6	Antarctica	Top soil	Antarctica Top soil	0-10	10y	18	-62.6994	-60.4181
SF3101	ANT-7	SA7	Antarctica	Top soil	Antarctica Top soil	0-10	21y	19	-62.6999	-60.4188
SF3102	ANT-8	SA8	Antarctica	Top soil	Antarctica Top soil	0-10	21y	19	-62.7001	-60.4187
SF3103	ANT-9	SA9	Antarctica	Top soil	Antarctica Top soil	0-10	21y	19	-62.7002	-60.4185
SF3104	Blank extraction	CT	CT	CT	CT	CT	CT

### Sheet: b
AGRICULTURAL SOIL ANALYSIS REPORT
			Sample ID:			ANT- 1	ANT- 2	ANT- 3	ANT- 4	ANT- 5	ANT- 6	ANT- 7	ANT- 8	ANT- 9	A1 Top	A1n Top	A2 Top	A2n Top	A3 Top	A3n Top	A4 Top	A4n Top	B1 Top	B2 Top	B4 Top	B5 Top	C2 Top	C3 Top	C5 Top	A 0 - 10	An 0 - 10	B 0 - 10	C 0 - 10
	Parameter		Method reference			N9428/1	N9428/2	N9428/3	N9428/4	N9428/5	N9428/6	N9428/7	N9428/8	N9428/9	N9428/10	N9428/11	N9428/12	N9428/13	N9428/14	N9428/15	N9428/16	N9428/17	N9428/18	N9428/19	N9428/20	N9428/21	N9428/22	N9428/23	N9428/24	N9428/25	N9428/26	N9428/27	N9428/28	Indicative guidelines - refer to Notes 6 and 8
	Soluble Calcium (mg/kg)		**Inhouse S10 - Morgan 1																															1150	750	375	175
	Soluble Magnesium (mg/kg)																																	160	105	60	25
	Soluble Potassium (mg/kg)																																	112.5	75	60	50
	Soluble Phosphorus (mg/kg)																																	15	12	10	5
	Phosphorus (mg/kg P)		**Rayment & Lyons 2011 - 9E2 (Bray 1)																															45note 5	30note 5	24note 5	20note 5
			**Rayment & Lyons 2011 - 9B2 (Colwell)			4.4936	2.0336	2.132	1.5744	6.1664	1.7384	5.576	7.8392	3.9688	3.3128	2.8536	<1	1.9352	9.6432	3.5752	1.5088	3.116	1.5416	2.3944	3.1488	2.6568	2.9848	1.7056	3.1816	2.0992	1.7384	1.5416	3.116	80	50	45	35
			**Inhouse S3A (Bray 2)																															90note 5	60note 5	48note 5	40note 5
	Nitrate Nitrogen (mg/kg N)		**Inhouse S37 (KCl)			0.599	0.345	0.372	0.358	0.63	0.367	1.34	1.34	0.735	0.372	0.349	0.36	1.07	0.36	1.03	1.63	1.57	1.01	0.713	0.815	0.877	1.51	1.24	3.16	0.887	1.39	0.432	17.7	15	12.5	10	10
	Ammonium Nitrogen (mg/kg N)					0.23	<0.1	<0.1	0.12	0.416	0.185	0.174	0.542	0.211	0.166	0.554	<0.1	<0.1	<0.1	<0.1	<0.1	0.235	<0.1	<0.1	<0.1	<0.1	0.225	0.782	1.16	0.529	0.158	0.505	1.35	20	18	15	12
	Sulfur (mg/kg S)					2.7	8.39	1.2	2.69	9.26	8.76	6.8	1.22	14.65	9.34	11.67	12.11	75.97	15.07	144.27	20.47	29.97	28.07	17.87	35.57	20.37	25.77	29.37	8.87	17.77	93.07	28.17	6.53	10	8	8	7
	pH		Rayment & Lyons 2011 - 4A1 (1:5 Water)			9.22	9.34	9.28	9.21	9.02	9.2	9.39	9.16	9.33	9.03	9.23	9.1	8.91	9.06	8.66	8.98	8.89	8.95	8.99	8.88	8.81	8.89	8.67	9.03	9.1	8.85	9.04	9	6.5	6.5	6.3	6.3
	Electrical Conductivity (dS/m)		Rayment & Lyons 2011 - 3A1 (1:5 Water)			0.073	0.084	0.074	0.074	0.081	0.078	0.074	0.078	0.077	0.091	0.081	0.092	0.151	0.086	0.228	0.097	0.113	0.099	0.089	0.107	0.114	0.095	0.135	0.097	0.092	0.174	0.098	0.099	0.2	0.15	0.12	0.1
	Estimated Organic Matter (% OM)		**Calculation: Total Carbon x 1.75			0.36225	0.399	0.3885	0.19775	0.105	0.2765	0.38675	0.13125	0.28	10.8325	12.6875	12.9325	13.195	12.7575	13.1075	13.4575	8.925	12.5125	11.4975	12.145	7.1225	10.395	5.88	12.845	13.195	13.3875	11.5325	12.3375	> 5.5	>4 .5	> 3.5	> 2.5
	Effective Cation Exchange Capacity (ECEC) (cmol+/kg)		**Calculation: Sum of Ca,Mg,K,Na,Al,H (cmol+/kg)			13.2123	15.4065	13.2357	7.43681	5.83417	9.38429	10.239	5.26051	9.91082	17.0261	17.3395	18.1508	18.2615	17.8797	18.6273	18.0632	17.9168	17.8744	17.6549	17.7816	17.7435	18.0475	17.8923	17.9362	17.9862	18.5668	18.0646	17.2029	20.1	14.3	7.8	3.3
	Calcium/Magnesium Ratio		**Calculation: Calcium / Magnesium (cmol+/kg)			23.0547	23.6911	26.7014	9.88597	8.62143	15.1499	23.9066	7.20729	17.0369	59.628	48.5239	51.7138	42.6805	65.3972	40.6225	54.1701	30.4296	51.9094	51.8226	49.7968	57.456	63.4662	73.2719	73.0624	57.0527	38.0642	46.6281	69.0441	6.5	6.35294	4.16667	3.16667
	Zinc (mg/kg)		Rayment & Lyons 2011 - 12A1 (DTPA)			<0.5	<0.5	<0.5	<0.5	<0.5	1.708	<0.5	<0.5	<0.5	0.58	<0.5	0.54	<0.5	<0.5	0.568	<0.5	0.646	0.564	0.564	0.75	0.718	0.848	1.276	0.708	<0.5	<0.5	0.704	0.824	6	5	4	3
	Manganese (mg/kg)					11.1606	9.4829	10.374	12.1106	12.1923	15.3026	10.2277	10.2163	10.5697	11.1036	5.3523	8.0788	6.0933	7.9553	5.2193	7.3663	10.7673	7.3758	8.6507	10.7255	13.2848	12.8896	13.3532	11.5121	7.5829	6.5303	9.4639	12.9599	25	22	18	15
	Iron (mg/kg)					26.37	32.71	25.31	26.41	24.43	29.13	20.024	24.47	21.81	16.896	16.332	16.438	16.686	16.662	14.772	16.924	16.086	16.542	16.992	17.704	16.71	16.644	20.062	17.5	15.648	16.508	17.436	18.774	25	22	18	15
	Copper (mg/kg)					0.462	0.298	0.248	0.296	0.43	0.698	0.342	0.43	0.326	0.484	0.416	0.388	0.32	0.406	0.574	0.412	0.592	0.61	0.5	0.798	0.594	0.95	2.656	0.898	0.376	0.428	0.65	0.91	2.4	2	1.6	1.2
	Boron (mg/kg)		**Rayment & Lyons 2011 - 12C2 (Hot CaCl2)			0.154	0.165	0.2002	0.1298	0.1012	<0.1	<0.1	<0.1	<0.1	<0.1	<0.1	<0.1	<0.1	<0.1	<0.1	<0.1	<0.1	<0.1	<0.1	<0.1	<0.1	<0.1	<0.1	<0.1	<0.1	<0.1	<0.1	<0.1	2	1.7	1.4	1
	Silicon (mg/kg Si)		**Inhouse S11 (Hot CaCl2)			24.13	21.09	20.71	14.649	17.404	18.81	13.851	19.38	16.948	1.6188	8.284	3.211	2.679	1.4174	2.166	3.572	2.318	1.5219	1.368	<1	<1	<1	<1	1.938	3.002	4.256	2.223	<1	50	45	40	35
	Total Carbon (%)		Inhouse S4a (LECO Trumac Analyser)			0.207	0.228	0.222	0.113	0.06	0.158	0.221	0.075	0.16	6.19	7.25	7.39	7.54	7.29	7.49	7.69	5.1	7.15	6.57	6.94	4.07	5.94	3.36	7.34	7.54	7.65	6.59	7.05	> 3.1	> 2.6	> 2.0	> 1.4
	Total Nitrogen (%)					0.025	<0.02	<0.02	<0.02	<0.02	<0.02	<0.02	<0.02	<0.02	0.028	<0.02	<0.02	<0.02	<0.02	<0.02	<0.02	0.029	<0.02	<0.02	<0.02	0.039	0.051	0.051	<0.02	<0.02	<0.02	<0.02	0.021	> 0.30	> 0.25	> 0.20	> 0.15
	Carbon/Nitrogen Ratio		**Calculation: Total Carbon/Total Nitrogen			8.28	22.8	22.2	18.8333	15	26.3333	36.8333	75	160	221.071	725	527.857	538.571	729	936.25	854.444	175.862	476.667	410.625	385.556	104.359	116.471	65.8824	407.778	942.5	695.455	470.714	335.714	10–12	10–12	10–12	10–12
	Basic Texture		**Inhouse S65			Loam	Loam	Loam	Loam	Loam	Loam	Loam	Loam	Loam	Loam	Loam	Loam	Loam	Loam	Loam	Loam	Loam	Loam	Loam	Loam	Loam	Loam	Loam	Loam	Loam	Loam	Loam	Loam	..	..	..	..
	Basic Colour					Brownish	Brownish	Brownish	Brownish	Brownish	Brownish	Brownish	Brownish	Brownish	Brownish	Brownish	Brownish	Brownish	Brownish	Brownish	Brownish	Brownish	Brownish	Brownish	Brownish	Brownish	Brownish	Brownish	Brownish	Brownish	Brownish	Brownish	Brownish	..	..	..	..
	Chloride Estimate (equiv. mg/kg)		**Calculation: Electrical Conductivity x 640			46.72	53.76	47.36	47.36	51.84	49.92	47.36	49.92	49.28	58.24	51.84	58.88	96.64	55.04	145.92	62.08	72.32	63.36	56.96	68.48	72.96	60.8	86.4	62.08	58.88	111.36	62.72	63.36	..	..	..	..
	Total Calcium (mg/kg)		Rayment & Lyons 2011 - 17C1 Aqua Regia																															1000–10 000 Ca
	Total Magnesium (mg/kg)																																	500–5000 Mg
	Total Potassium (mg/kg)																																	200–2000 K
	Total Sodium (mg/kg)																																	100–500 Na
	Total Sulfur (mg/kg)																																	100–1000 S
	Total Phosphorus (mg/kg)																																	400–1500 P
	Total Zinc (mg/kg)																																	20–50 Zn
	Total Manganese (mg/kg)																																	200–2000 Mn
	Total Iron (mg/kg)																																	1000–50 000 Fe
	Total Copper (mg/kg)																																	20–50 Cu
	Total Boron (mg/kg)																																	2–50 B
	Total Silicon (mg/kg)																																	1000–3000 Si
	Total Aluminium (mg/kg)																																	2000–50 000 Al
	Total Molybdenum (mg/kg)																																	0.5–3.0 Mo
	Total Cobalt (mg/kg)																																	5–50 Co
	Total Selenium (mg/kg)																																	0.1–2.0 Se
	Total Cadmium (mg/kg)																																	<1 Cd
	Total Lead (mg/kg)																																	2–200 Pb
	Total Arsenic (mg/kg)																																	1–50 As
	Total Chromium (mg/kg)																																	5–1000 Cr
	Total Nickel (mg/kg)																																	5–500 Ni
	Total Mercury (mg/kg)																																	< 0.2 Hg
	Total Silver (mg/kg)																																	.. Ag
	EC-SE (dS/m)		**Calculation: 6.5 x EC (Loveday et al. 1972)																															..
	Chloride (mg/kg)		**Rayment & Lyons 2011 - 5A3a																															..
	Labile Carbon (%)		**Blair 1995 - 0.333 M Potassium Permanganate																															..
	Phosphorus (mg/kg)		**Rayment & Lyons 2011 - 9C2b (Olsen)																															< 10 (Very Low); 10–20 (Low); 20–40 (Medium); 40–100 (High); > 100 (Very High)
	Total Organic Carbon (%)		LECO Trumac Analyser - Inhouse S15b			0.172	0.115	0.143	0.14	0.13	0.139	0.167	0.135	0.158	0.503	0.534	1.07	0.481	0.738	0.558	0.504	0.473	0.619	0.279	0.358	0.408	..	0.52	1.18	0.725	0.558	0.323	0.377	< 0.5 (Very Low); 0.5–1.5 (Low); 1.5–2.5 (Medium); 2.5–5.0 (High); > 5.0 (Very High)
	pH		**Rayment & Lyons 2011 - 4B4 (CaCl2)			8.48	8.35	8.43	8.51	8.41	8.53	8.64	8.45	8.57	7.9	7.89	7.87	7.86	7.87	7.86	7.87	7.87	7.85	7.85	7.86	7.89	7.91	7.85	7.94	7.9	7.89	7.89	7.94	..
